# Highly multiplexed immunofluorescence images and single-cell data of immune markers in tonsil and lung cancer

**DOI:** 10.1101/704114

**Authors:** Rumana Rashid, Giorgio Gaglia, Yu-An Chen, Jia-Ren Lin, Ziming Du, Zoltan Maliga, Denis Schapiro, Clarence Yapp, Jeremy Muhlich, Artem Sokolov, Peter Sorger, Sandro Santagata

**Affiliations:** Department of Pathology, Brigham and Women’s Hospital, Harvard Medical School, Boston, MA; Laboratory for Systems Pharmacology, Harvard Medical School, Boston, MA; Ludwig Center at Harvard, Harvard Medical School, Boston, MA; Department of Biomedical Informatics, Harvard Medical School, Boston, MA; Broad Institute of MIT and Harvard, Cambridge, MA; Department of Systems Biology, Harvard Medical School, Boston, MA; Department of Oncologic Pathology, Dana Farber Cancer Institute, Boston, MA

**Keywords:** multiplexed imaging, tissue imaging, quantitative pathology, single-cell analysis, image analysis, immunotherapy, antibody qualification, formaldehyde-fixed paraffin-embedded, FFPE, immune profiling, immune checkpoint, PD-1, PD-L1, antibody, immunofluorescence, tissue based cyclic immunofluorescence, t-CyCIF, spatial phenotyping, FOXP3

## Abstract

In this data descriptor, we document a dataset of multiplexed immunofluorescence images and derived single-cell measurements of immune lineage and other markers in formaldehyde-fixed and paraffin-embedded (FFPE) human tonsil and lung cancer tissue. We used tissue cyclic immunofluorescence (t-CyCIF) to generate fluorescence images which we artifact corrected using the BaSiC tool, stitched and registered using the ASHLAR algorithm, and segmented using ilastik software and MATLAB. We extracted single-cell features from these images using HistoCAT software. The resulting dataset can be visualized using image browsers and analyzed using high-dimensional, single-cell methods. This dataset is a valuable resource for biological discovery of the immune system in normal and diseased states as well as for the development of multiplexed image analysis and viewing tools.

**METADATA SUMMARY:** 
