## Supplementary Tables 1-6 for "Highly multiplexed immunofluorescence images and single-cell data of immune markers in tonsil and lung cancer"

### Sheet: Table 1
Table 1: Sample Information
Sample Code	Data Set	Tissue Type	Clinical Classification
TONSIL-1	1	Human Tonsil Tissue	Normal tonsil
LUNG-1-LN	1	Human Lung Carcinoma Tissue	Lung adenocarcinoma metastasis to lymph node
LUNG-2-BR	1	Human Lung Carcinoma Tissue	Lung squamous cell carcinoma metastasis to brain
LUNG-3-PR	1	Human Lung Carcinoma Tissue	Primary lung squamous cell carcinoma
TONSIL-2.1	2	Human Tonsil Tissue	Reactive tonsil
TONSIL-2.2	2	Human Tonsil Tissue	Reactive tonsil
TONSIL-2.3	2	Human Tonsil Tissue	Reactive tonsil
TONSIL-2.4	2	Human Tonsil Tissue	Reactive tonsil
TONSIL-2.5	2	Human Tonsil Tissue	Reactive tonsil
TONSIL-2.6	2	Human Tonsil Tissue	Reactive tonsil
TONSIL-2.7	2	Human Tonsil Tissue	Reactive tonsil
TONSIL-2.8	2	Human Tonsil Tissue	Reactive tonsil

### Sheet: Table 2
Table 2: Antibody Unique Identifiers
ID	Name	Vendor	Catalog
1	CD68	CST	79594
2	CD3	BioLegend	300422
3	CD11a	BioLegend	301207
4	CD15	BioLegend	301910
5	CD16	BioLegend	302019
6	CD19	BioLegend	302219
7	CD25	BioLegend	302617
8	CD28	BioLegend	302954
9	CD38	BioLegend	303511
10	CD45	BioLegend	304056
11	CD64	BioLegend	305012
12	CD80	BioLegend	305207
13	CD83	BioLegend	305308
14	CD86	BioLegend	305405
15	CD86	BioLegend	305416
16	CD123	BioLegend	306035
17	CD69	BioLegend	310904
18	CD206	BioLegend	321116
19	EpCam	BioLegend	324205
20	Her2	BioLegend	324412
21	CD1c	BioLegend	331505
22	CD305	BioLegend	342802
23	CD134	BioLegend	350018
24	CD103	BioLegend	350209
25	Ki67	BioLegend	350509
26	CD138	BioLegend	352308
27	TIM1	BioLegend	353904
28	CD25	BioLegend	356104
29	CD27	BioLegend	356406
30	CD49b	BioLegend	359305
31	CD33	BioLegend	366608
32	ABCC1	BioLegend	370203
33	IFNG	BioLegend	502517
34	CD16	BD	558122
35	GATA3	BD	560163
36	pH2AX	BioLegend	613412
37	Annexin V	BioLegend	640911
38	NFATc1	BioLegend	649605
39	Beta-catenin	BioLegend	658705
40	VIM	BioLegend	677807
41	CD11a	eBioscience	11-0119-41
42	Ki67	CST	11882s
43	CD66b	Thermo-Fisher	12-0666-41
44	Ki67	CST	12075S
45	CD133	eBioscience	12-1338-41
46	VEGFR2	CST	12634S
47	pAur	CST	13464S
48	STING	CST	13647S
49	IRF1	CST	14105S
50	PD-L1	CST	15005S
51	Beta-Tubulin	CST	2116S
52	pH3	CST	3475S
53	CD45R	Invitrogen	41-0452-80
54	CD4	eBioscience	41-2444-82
55	FoxP3	eBioscience	41-4777-82
56	Keratin	eBioscience	41-9003-82
57	Her2	eBioscience	41-9757-80
58	CD11c	eBioscience	41-9761-80
59	Vinculin	eBioscience	41-9777-80
60	GFAP	eBioscience	41-9892-80
61	CD11c	CST	45581S
62	CD8a	eBioscience	50-0008-82
63	CD3	eBioscience	50-0037-41
64	CD20	eBioscience	50-0202-80
65	aSMA	eBioscience	50-9760-82
66	RunX3	eBioscience	50-9817-80
67	CD11b	eBioscience	53-0196-80
68	CD45RB	eBioscience	53-9458-80
69	TIM3	CST	54669S
70	EGFR	CST	5616S
71	PDL2	CST	82723S
72	PCNA	CST	8580S
73	LaminA/C	CST	8617S
74	Axl	CST	8661S
75	CD1c	Abcam	ab156708
76	LAG3	Abcam	ab180187
77	CD115	Abcam	ab183316
78	LaminA/C	Abcam	ab185014
79	g Tubulin	Abcam	ab191114
80	TDP43	Abcam	ab193842
81	Lamin B	Abcam	ab194108
82	IBA1	Abcam	ab195031
83	CD14	Abcam	ab196169
84	CD19	Abcam	ab196468
85	Fibronectin	Abcam	ab198933
86	STING	Abcam	ab198952
87	HLA-A	Abcam	ab199837
88	CD1a	Abcam	ab201337
89	PD-1	Abcam	ab201825
90	aSMA	Abcam	ab202509
91	CD21	Abcam	ab202693
92	CD69	Abcam	ab202909
93	SQSTM1	Abcam	ab203430
94	CD11b	Abcam	ab204271
95	FOXO1A	Abcam	ab207244
96	S100a	Abcam	ab207367
97	CD3	Abcam	ab208514
98	BANF1	Abcam	ab208534
99	CTLA4	Abcam	ab210254
100	PML	Abcam	ab217524
101	CD163	Abcam	ab218293
102	PKR	Abcam	ab219739
103	CD2	Abcam	ab37212
104	IBA1	Bioss	AIF1
105	BRD7	Aviva	ARP39018-P050
106	CD45	R&D Systems	FAB1430P-025
107	CD31	R&D	FAB3567P
108	CD4	R&D Systems	FAB8165G
109	CD45RO	Dako	M0742
110	GATA3	Thermo-Fisher	MA1-028
111	IDO	EMD-Millipore	MAB10009
112	RORyT	EMD-Millipore	MABF81
113	CCR7	Invitrogen	PA5-32299
114	CD16	Santa Cruz	sc-20052 AF647
115	CD209	SC	sc-65740
116	p-cJun	Santa Cruz	sc-822
117	Arl13b	Antibodies Inc.	75-287
118	CD45RO	Dako	M0742
119	Hoechst 33342	CST	4082S

### Sheet: Table 3
Table 3: Antibody Staining Plan for DATASET-1
channel_number	cycle_number	marker_name	fluorescence_label	wavelength_name	excitation_wavelength	emission_wavelength	antibody_ID	antibody_vendor	antibody_catalog	antibody_dilution	exposure_time (sec)
1	1	DAPI_1	Hoechst 33342	DAPI	395	431	119	Cell Signaling Technology	4082S	1:1000	0.1
2	1	A488 background		FITC	485	525					1
3	1	A555 background		Cy3	555	590					1
4	1	A647 background		Cy5	640	690					1
5	2	DAPI_2	Hoechst 33342	DAPI	395	431	119	Cell Signaling Technology	4082S	1:1000	0.05
6	2	A488 background	Alexa 488	FITC	485	525					1
7	2	A555 background	Alexa 555	Cy3	555	590					1
8	2	A647 background	Alexa 647	Cy5	640	690					1
9	3	DAPI_3	Hoechst 33342	DAPI	395	431	119	Cell Signaling Technology	4082S	1:1000	0.075
10	3	A488 background	Alexa 488	FITC	485	525					1
11	3	LAG3	Alexa 555	Cy3	555	590	76	Abcam	ab180187	1:100	1
12	3	ARL13B	Alexa 647	Cy5	640	690	117	Antibodies Incorporated	75-287	1:100	1
13	4	DAPI_4	Hoechst 33342	DAPI	395	431	119	Cell Signaling Technology	4082S	1:1000	0.05
14	4	KI67	Alexa 488	FITC	485	525	42	CST	11882s	1:100	1
15	4	KERATIN	Alexa 555	Cy3	555	590	56	eBioscience	41-9003-80	1:200	1
16	4	PD1	Alexa 647	Cy5	640	690	89	Abcam	ab201825	1:100	1
17	5	DAPI_5	Hoechst 33342	DAPI	395	431	119	Cell Signaling Technology	4082S	1:1000	0.02
18	5	CD45RB	Alexa 488	FITC	485	525	68	eBioscience	53-9458-80	1:100	1
19	5	CD3D	Alexa 555	Cy3	555	590	97	Abcam	ab208514	1:100	1
20	5	PDL1	Alexa 647	Cy5	640	690	50	CST	15005S	1:50	1
21	6	DAPI_6	Hoechst 33342	DAPI	395	431	119	Cell Signaling Technology	4082S	1:1000	0.02
22	6	CD4	Alexa 488	FITC	485	525	108	R&D Systems	FAB8165G	1:100	1
23	6	CD45	Alexa 555	Cy3	555	590	106	R&D Systems	FAB1430P-025	1:100	1
24	6	CD8A	Alexa 647	Cy5	640	690	62	eBioscience	50-0008-80	1:100	1
25	7	DAPI_7	Hoechst 33342	DAPI	395	431	119	Cell Signaling Technology	4082S	1:1000	0.05
26	7	CD163	Alexa 488	FITC	485	525	101	Abcam	ab218293	1:100	1
27	7	CD68	Alexa 555	Cy3	555	590	1	CST	79594	1:100	1
28	7	CD14	Alexa 647	Cy5	640	690	83	Abcam	ab196169	1:100	0.75
29	8	DAPI_8	Hoechst 33342	DAPI	395	431	119	Cell Signaling Technology	4082S	1:1000	0.15
30	8	CD11B	Alexa 488	FITC	485	525	67	eBioscience	53-0196-80	1:100	0.75
31	8	FOXP3	Alexa 555	Cy3	555	590	55	eBioscience	41-4777-80	1:100	1
32	8	CD21	Alexa 647	Cy5	640	690	91	Abcam	ab202693	1:100	0.2
33	9	DAPI_9	Hoechst 33342	DAPI	395	431	119	Cell Signaling Technology	4082S	1:1000	0.05
34	9	IBA1	Alexa 488	FITC	485	525	82	Abcam	ab195031	1:250	0.75
35	9	ASMA	Alexa 555	Cy3	555	590	90	Abcam	ab202509	1:250	0.2
36	9	CD20	Alexa 647	Cy5	640	690	64	eBioscience	50-0202-80	1:250	0.2
37	10	DAPI_10	Hoechst 33342	DAPI	395	431	119	Cell Signaling Technology	4082S	1:1000	0.1
38	10	CD19	Alexa 488	FITC	485	525	94	Abcam	ab196468	1:100	1
39	10	GFAP	Alexa 555	Cy3	555	590	60	eBioscience	41-9892-80	1:100	0.1
40	10	GTUBULIN	Alexa 647	Cy5	640	690	79	Abcam	ab191114	1:100	1
41	11	DAPI_11	Hoechst 33342	DAPI	395	431	119	Cell Signaling Technology	4082S	1:1000	0.075
42	11	LAMINAC	Alexa 488	FITC	485	525	78	Abcam	ab185014	1:100	0.5
43	11	BANF1	Alexa 555	Cy3	555	590	98	Abcam	ab208534	1:100	1
44	11	LAMINB	Alexa 647	Cy5	640	690	81	Abcam	ab194108	1:100	0.4

### Sheet: Table 4
Table 4: Antibody Staining Plan for DATASET-2
sample	channel_number	cycle_number	marker_name	fluorescence_label	wavelength_name	excitation_wavelength	emission_wavelength	antibody_ID	antibody_vendor	antibody_catalog	anitbody_dilution	exposure_time(sec)
TONSIL-2.1	1	1	DAPI_1	Hoechst 33342	DAPI	395	431	119	Cell Signaling Technology	4082S	1:1000	0.03
TONSIL-2.1	2	1	A488 background		FITC	485	525					0.5
TONSIL-2.1	3	1	A555 background		Cy3	555	590					0.5
TONSIL-2.1	4	1	A647 background		Cy5	640	690					0.5
TONSIL-2.1	5	2	DAPI_2	Hoechst 33342	DAPI	395	431	119	Cell Signaling Technology	4082S	1:1000	0.03
TONSIL-2.1	6	2	A488 background		FITC	485	525					0.2
TONSIL-2.1	7	2	A555 background		Cy3	555	590					0.2
TONSIL-2.1	8	2	A647 background		Cy5	640	690					0.2
TONSIL-2.1	9	3	DAPI_3	Hoechst 33342	DAPI	395	431	119	Cell Signaling Technology	4082S	1:1000	0.03
TONSIL-2.1	10	3	CD11c	Alexa 488	FITC	485	525	61	CST	45581S	1:300	0.5
TONSIL-2.1	11	3	A555 background		Cy3	555	590					0.5
TONSIL-2.1	12	3	CD209	Alexa 647	Cy5	640	690	115	SC	sc-65740	1:100	0.5
TONSIL-2.1	13	4	DAPI_4	Hoechst 33342	DAPI	395	431	119	Cell Signaling Technology	4082S	1:1000	0.03
TONSIL-2.1	14	4	CD11c	Alexa 488	FITC	485	525	61	CST	45581S	1:300	0.2
TONSIL-2.1	15	4	A555 background		Cy3	555	590					0.2
TONSIL-2.1	16	4	CD209	Alexa 647	Cy5	640	690	115	SC	sc-65740	1:100	0.2
TONSIL-2.1	17	5	DAPI_5	Hoechst 33342	DAPI	395	431	119	Cell Signaling Technology	4082S	1:1000	0.03
TONSIL-2.1	18	5	CD4	Alexa 488	FITC	485	525	108	R&D	FAB8165G	1:300	0.5
TONSIL-2.1	19	5	CD68	Alexa 555	Cy3	555	590	1	CST	79594S	1:1000	0.5
TONSIL-2.1	20	5	CD20	Alexa 647	Cy5	640	690	64	eBioscience	50-0202-80	1:1000	0.5
TONSIL-2.1	21	6	DAPI_6	Hoechst 33342	DAPI	395	431	119	Cell Signaling Technology	4082S	1:1000	0.03
TONSIL-2.1	22	6	PCNA	Alexa 488	FITC	485	525	72	CST	8580S	1:1000	0.2
TONSIL-2.1	23	6	CD4	Alexa 555	Cy3	555	590	54	eBioscience	41-2444-82	1:200	0.5
TONSIL-2.1	24	6	CD14	Alexa 647	Cy5	640	690	83	Abcam	ab196169	1:1000	0.2
TONSIL-2.1	25	7	DAPI_7	Hoechst 33342	DAPI	395	431	119	Cell Signaling Technology	4082S	1:1000	0.03
TONSIL-2.1	26	7	EGFR	Alexa 488	FITC	485	525	70	CST	5616S	1:500	0.5
TONSIL-2.1	27	7	CD11c	Alexa 555	Cy3	555	590	58	eBioscience	41-9761-80	1:3'1:3'1:3	0.5
TONSIL-2.1	28	7	VIM	Alexa 647	Cy5	640	690	40	BioLegend	677807	1:500	0.1
TONSIL-2.1	29	8	DAPI_8	Hoechst 33342	DAPI	395	431	119	Cell Signaling Technology	4082S	1:1000	0.03
TONSIL-2.1	30	8	IBA1	Alexa 488	FITC	485	525	82	Abcam	ab195031	1:500	0.5
TONSIL-2.1	31	8	CD86	Alexa 555	Cy3	555	590	14	BioLegend	305405	1:100	0.5
TONSIL-2.1	32	8	CD45	Alexa 647	Cy5	640	690	10	BioLegend	304056	1:300	0.5
TONSIL-2.1	33	9	DAPI_9	Hoechst 33342	DAPI	395	431	119	Cell Signaling Technology	4082S	1:1000	0.03
TONSIL-2.1	34	9	CD11b	Alexa 488	FITC	485	525	94	Abcam	ab204271	1:300	0.5
TONSIL-2.1	35	9	CD3D	Alexa 555	Cy3	555	590	97	Abcam	ab208514	1:1'1:50	0.5
TONSIL-2.1	36	9	CD64	Alexa 647	Cy5	640	690	11	BioLegend	305012	1:1'1:50	0.5
TONSIL-2.1	37	10	DAPI_10	Hoechst 33342	DAPI	395	431	119	Cell Signaling Technology	4082S	1:1000	0.03
TONSIL-2.1	38	10	CD19	Alexa 488	FITC	485	525	6	BioLegend	302219	1:200	0.5
TONSIL-2.1	39	10	FoxP3	Alexa 555	Cy3	555	590	55	eBioscience	41-4777-82	1:1'1:50	0.5
TONSIL-2.1	40	10	CD134	Alexa 647	Cy5	640	690	23	BioLegend	350018	1:300	0.5
TONSIL-2.1	41	11	DAPI_11	Hoechst 33342	DAPI	395	431	119	Cell Signaling Technology	4082S	1:1000	0.03
TONSIL-2.1	42	11	IFNG	Alexa 488	FITC	485	525	33	BioLegend	502517	1:1'1:50	0.5
TONSIL-2.1	43	11	PML	Alexa 555	Cy3	555	590	100	Abcam	ab217524	1:1'1:50	0.5
TONSIL-2.1	44	11	CD305	Alexa 647	Cy5	640	690	22	BioLegend	342802	1:1'1:50	0.5
TONSIL-2.1	45	12	DAPI_12	Hoechst 33342	DAPI	395	431	119	Cell Signaling Technology	4082S	1:1000	0.03
TONSIL-2.1	46	12	TIm3	Alexa 488	FITC	485	525	69	CST	54669S	1:200	0.5
TONSIL-2.1	47	12	Keratin	Alexa 555	Cy3	555	590	56	eBioscience	41-9003-82	1:1000	0.1
TONSIL-2.1	48	12	CD8a	Alexa 647	Cy5	640	690	62	eBioscience	50-0008-82	1:200	0.5
TONSIL-2.2	1	1	DAPI_1	Hoechst 33342	DAPI	395	431	119	Cell Signaling Technology	4082S	1:1000	0.03
TONSIL-2.2	2	1	A488 background		FITC	485	525					0.5
TONSIL-2.2	3	1	A555 background		Cy3	555	590					0.5
TONSIL-2.2	4	1	A647 background		Cy5	640	690					0.5
TONSIL-2.2	5	2	DAPI_2	Hoechst 33342	DAPI	395	431	119	Cell Signaling Technology	4082S	1:1000	0.03
TONSIL-2.2	6	2	A488 background		FITC	485	525					0.2
TONSIL-2.2	7	2	A555 background		Cy3	555	590					0.2
TONSIL-2.2	8	2	A647 background		Cy5	640	690					0.2
TONSIL-2.2	9	3	DAPI_3	Hoechst 33342	DAPI	395	431	119	Cell Signaling Technology	4082S	1:1000	0.03
TONSIL-2.2	10	3	CCR7	Alexa 488	FITC	485	525	113	Invitrogen	PA5-32299	1:100	0.5
TONSIL-2.2	11	3	A555 background		Cy3	555	590					0.5
TONSIL-2.2	12	3	CD45RO	Alexa 647	Cy5	640	690	118	Dako	M0742	1:300	0.5
TONSIL-2.2	13	4	DAPI_4	Hoechst 33342	DAPI	395	431	119	Cell Signaling Technology	4082S	1:1000	0.03
TONSIL-2.2	14	4	CCR7	Alexa 488	FITC	485	525	113	Invitrogen	PA5-32299	1:100	0.2
TONSIL-2.2	15	4	A555 background		Cy3	555	590					0.2
TONSIL-2.2	16	4	CD45RO	Alexa 647	Cy5	640	690	1118	Dako	M0742	1:300	0.2
TONSIL-2.2	17	5	DAPI_5	Hoechst 33342	DAPI	395	431	119	Cell Signaling Technology	4082S	1:1000	0.03
TONSIL-2.2	18	5	CD11b	Alexa 488	FITC	485	525	94	Abcam	ab204271	1:300	0.5
TONSIL-2.2	19	5	CD3D	Alexa 555	Cy3	555	590	97	Abcam	ab208514	1:1'1:50	0.5
TONSIL-2.2	20	5	CD16	PacBlue	Cy5	640	690	34	BD	558122	1:1'1:50	0.5
TONSIL-2.2	21	6	DAPI_6	Hoechst 33342	DAPI	395	431	119	Cell Signaling Technology	4082S	1:1000	0.03
TONSIL-2.2	22	6	GATA3	Alexa 488	FITC	485	525	35	BD	560163	1:100	0.5
TONSIL-2.2	23	6	EpCam	Alexa 555	Cy3	555	590	19	BioLegend	324205	1:300	0.5
TONSIL-2.2	24	6	CD45	Alexa 647	Cy5	640	690	10	BioLegend	304056	1:300	0.5
TONSIL-2.2	25	7	DAPI_7	Hoechst 33342	DAPI	395	431	119	Cell Signaling Technology	4082S	1:1000	0.03
TONSIL-2.2	26	7	CD4	Alexa 488	FITC	485	525	108	R&D	FAB8165G	1:500	0.5
TONSIL-2.2	27	7	FoxP3	Alexa 555	Cy3	555	590	55	eBioscience	41-4777-82	1:2'1:50	0.5
TONSIL-2.2	28	7	CD20	Alexa 647	Cy5	640	690	64	eBioscience	50-0202-80	1:1'1:6'1:70	0.2
TONSIL-2.2	29	8	DAPI_8	Hoechst 33342	DAPI	395	431	119	Cell Signaling Technology	4082S	1:1000	0.03
TONSIL-2.2	30	8	CD69	Alexa 488	FITC	485	525	17	BioLegend	310904	1:100	0.5
TONSIL-2.2	31	8	Keratin	Alexa 555	Cy3	555	590	56	eBioscience	41-9003-82	1:1000	0.1
TONSIL-2.2	32	8	CD8a	Alexa 647	Cy5	640	690	62	eBioscience	50-0008-82	1:200	0.5
TONSIL-2.2	33	9	DAPI_9	Hoechst 33342	DAPI	395	431	119	Cell Signaling Technology	4082S	1:1000	0.03
TONSIL-2.2	34	9	IBA	Alexa 488	FITC	485	525	82	Abcam	ab195031	1:500	0.5
TONSIL-2.2	35	9	CD25	PE	Cy3	555	590	28	BioLegend	356104	1:1'1:50	0.5
TONSIL-2.2	36	9	CD86	Alexa 647	Cy5	640	690	15	BioLegend	305416	1:1'1:50	0.5
TONSIL-2.2	37	10	DAPI_10	Hoechst 33342	DAPI	395	431	119	Cell Signaling Technology	4082S	1:1000	0.03
TONSIL-2.2	38	10	PCNA	Alexa 488	FITC	485	525	72	CST	8580S	1:1000	0.2
TONSIL-2.2	39	10	CD45R	Alexa 555	Cy3	555	590	53	Invitrogen	41-0452-80	1:200	0.5
TONSIL-2.2	40	10	CD14	Alexa 647	Cy5	640	690	83	Abcam	ab196169	1:1000	0.5
TONSIL-2.2	41	11	DAPI_11	Hoechst 33342	DAPI	395	431	119	Cell Signaling Technology	4082S	1:1000	0.03
TONSIL-2.2	42	11	CD15	Alexa 488	FITC	485	525	4	BioLegend	301910	1:300	0.2
TONSIL-2.2	43	11	CD27	PE	Cy3	555	590	29	BioLegend	356406	1:1'1:50	0.2
TONSIL-2.2	44	11	PDL1	Alexa 647	Cy5	640	690	50	CST	15005S	1:300	0.5
TONSIL-2.2	45	12	DAPI_12	Hoechst 33342	DAPI	395	431	119	Cell Signaling Technology	4082S	1:1000	0.03
TONSIL-2.2	46	12	CD163	Alexa 488	FITC	485	525	101	Abcam	ab218293	1:300	0.5
TONSIL-2.2	47	12	CD68	Alexa 555	Cy3	555	590	1	CST	79594S	1:1000	0.5
TONSIL-2.2	48	12	HLA-A	Alexa 647	Cy5	640	690	87	Abcam	ab199837	1:200	0.2
TONSIL-2.3	1	1	DAPI_1	Hoechst 33342	DAPI	395	431	119	Cell Signaling Technology	4082S	1:1000	0.03
TONSIL-2.3	2	1	A488 background		FITC	485	525					0.5
TONSIL-2.3	3	1	A555 background		Cy3	555	590					0.5
TONSIL-2.3	4	1	A647 background		Cy5	640	690					0.5
TONSIL-2.3	5	2	DAPI_2	Hoechst 33342	DAPI	395	431	119	Cell Signaling Technology	4082S	1:1000	0.03
TONSIL-2.3	6	2	A488 background		FITC	485	525					0.2
TONSIL-2.3	7	2	A555 background		Cy3	555	590					0.2
TONSIL-2.3	8	2	A647 background		Cy5	640	690					0.2
TONSIL-2.3	9	3	DAPI_3	Hoechst 33342	DAPI	395	431	119	Cell Signaling Technology	4082S	1:1000	0.03
TONSIL-2.3	10	3	CD115	Alexa 488	FITC	485	525	77	Abcam	ab183316	1:100	0.5
TONSIL-2.3	11	3	A555 background		Cy3	555	590					0.5
TONSIL-2.3	12	3	CD1a	Alexa 555	Cy5	640	690	88	Abcam	ab201337	1:30	0.5
TONSIL-2.3	13	4	DAPI_4	Hoechst 33342	DAPI	395	431	119	Cell Signaling Technology	4082S	1:1000	0.03
TONSIL-2.3	14	4	CD115	Alexa 488	FITC	485	525	77	Abcam	ab183316	1:100	0.2
TONSIL-2.3	15	4	A555 background		Cy3	555	590					0.2
TONSIL-2.3	16	4	CD1a	Alexa 647	Cy5	640	690	88	Abcam	ab201337	1:30	0.2
TONSIL-2.3	17	5	DAPI_5	Hoechst 33342	DAPI	395	431	119	Cell Signaling Technology	4082S	1:1000	0.03
TONSIL-2.3	18	5	PCNA	Alexa 488	FITC	485	525	72	CST	8580S	1:1000	0.5
TONSIL-2.3	19	5	FoxP3	Alexa 555	Cy3	555	590	55	eBioscience	41-4777-82	1:1'1:50	0.5
TONSIL-2.3	20	5	IRF1	Alexa 647	Cy5	640	690	49	CST	14105S	1:200	0.5
TONSIL-2.3	21	6	DAPI_6	Hoechst 33342	DAPI	395	431	119	Cell Signaling Technology	4082S	1:1000	0.03
TONSIL-2.3	22	6	Lamin A/C	Alexa 488	FITC	485	525	73	CST	8617S	1:300	0.5
TONSIL-2.3	23	6	Keratin	Alexa 555	Cy3	555	590	56	eBioscience	41-9003-82	1:1000	0.1
TONSIL-2.3	24	6	CD3	Alexa 647	Cy5	640	690	63	eBioscience	50-0037-41	1:300	0.5
TONSIL-2.3	25	7	DAPI_7	Hoechst 33342	DAPI	395	431	119	Cell Signaling Technology	4082S	1:1000	0.03
TONSIL-2.3	26	7	CD11b	Alexa 488	FITC	485	525	94	Abcam	ab204271	1:500	0.5
TONSIL-2.3	27	7	Vinculin	Alexa 555	Cy3	555	590	59	eBioscience	41-9777-80	1:500	0.5
TONSIL-2.3	28	7	CD14	Alexa 647	Cy5	640	690	83	Abcam	ab196169	1:1'1:6'1:70	0.2
TONSIL-2.3	29	8	DAPI_8	Hoechst 33342	DAPI	395	431	119	Cell Signaling Technology	4082S	1:1000	0.03
TONSIL-2.3	30	8	CD49b	Alexa 488	FITC	485	525	30	BioLegend	359305	1:100	0.5
TONSIL-2.3	31	8	CD68	Alexa 555	Cy3	555	590	1	CST	79594S	1:1000	0.5
TONSIL-2.3	32	8	IBA1	Alexa 647	Cy5	640	690	104	Bioss	AIF1	1:100	0.5
TONSIL-2.3	33	9	DAPI_9	Hoechst 33342	DAPI	395	431	119	Cell Signaling Technology	4082S	1:1000	0.03
TONSIL-2.3	34	9	TIM3	Alexa 488	FITC	485	525	69	CST	54669S	1:200	0.5
TONSIL-2.3	35	9	CD33	PE	Cy3	555	590	31	BioLegend	366608	1:1'1:50	0.5
TONSIL-2.3	36	9	CD8a	Alexa 647	Cy5	640	690	62	eBioscience	50-0008-82	1:200	0.5
TONSIL-2.3	37	10	DAPI_10	Hoechst 33342	DAPI	395	431	119	Cell Signaling Technology	4082S	1:1000	0.03
TONSIL-2.3	38	10	CD28	Alexa 488	FITC	485	525	8	BioLegend	302954	1:1'1:50	0.5
TONSIL-2.3	39	10	CD3D	Alexa 555	Cy3	555	590	97	Abcam	ab208514	1:1'1:50	0.5
TONSIL-2.3	40	10	CD45	Alexa 647	Cy5	640	690	10	BioLegend	304056	1:300	0.5
TONSIL-2.3	41	11	DAPI_11	Hoechst 33342	DAPI	395	431	119	Cell Signaling Technology	4082S	1:1000	0.03
TONSIL-2.3	42	11	PKR-	Alexa 488	FITC	485	525	102	Abcam	ab219739	1:1'1:50	0.5
TONSIL-2.3	43	11	CD83	PE	Cy3	555	590	13	BioLegend	305308	1:1'1:50	0.5
TONSIL-2.3	44	11	CD206	Alexa 647	Cy5	640	690	18	BioLegend	321116	1:100	0.5
TONSIL-2.3	45	12	DAPI_12	Hoechst 33342	DAPI	395	431	119	Cell Signaling Technology	4082S	1:1000	0.03
TONSIL-2.3	46	12	CD4	Alexa 488	FITC	485	525	108	R&D	FAB8165G	1:300	0.5
TONSIL-2.3	47	12	CTLA4	PE	Cy3	555	590	99	Abcam	ab210254	1:200	0.5
TONSIL-2.3	48	12	CD16	APC	Cy5	640	690	34	BD	558122	1:200	0.5
TONSIL-2.4	1	1	DAPI_1	Hoechst 33342	DAPI	395	431	119	Cell Signaling Technology	4082S	1:1000	0.03
TONSIL-2.4	2	1	A488 background		FITC	485	525					0.5
TONSIL-2.4	3	1	A555 background		Cy3	555	590					0.5
TONSIL-2.4	4	1	A647 background		Cy5	640	690					0.5
TONSIL-2.4	5	2	DAPI_2	Hoechst 33342	DAPI	395	431	119	Cell Signaling Technology	4082S	1:1000	0.03
TONSIL-2.4	6	2	A488 background		FITC	485	525					0.2
TONSIL-2.4	7	2	A555 background		Cy3	555	590					0.2
TONSIL-2.4	8	2	A647 background		Cy5	640	690					0.2
TONSIL-2.4	9	3	DAPI_3	Hoechst 33342	DAPI	395	431	119	Cell Signaling Technology	4082S	1:1000	0.03
TONSIL-2.4	10	3	PDL2	Alexa 488	FITC	485	525	71	CST	82723S	1:200	0.5
TONSIL-2.4	11	3	A555 background		Cy3	555	590					0.5
TONSIL-2.4	12	3	p-cJun	Alexa 647	Cy5	640	690	116	Santa Cruz	sc-822	1:100	0.5
TONSIL-2.4	13	4	DAPI_4	Hoechst 33342	DAPI	395	431	119	Cell Signaling Technology	4082S	1:1000	0.03
TONSIL-2.4	14	4	PDL2	Alexa 488	FITC	485	525	71	CST	82723S	1:200	0.2
TONSIL-2.4	15	4	A555 background		Cy3	555	590					0.2
TONSIL-2.4	16	4	p-cJun	Alexa 647	Cy5	640	690	116	Santa Cruz	sc-822	1:100	0.2
TONSIL-2.4	17	5	DAPI_5	Hoechst 33342	DAPI	395	431	119	Cell Signaling Technology	4082S	1:1000	0.03
TONSIL-2.4	18	5	GATA3	Alexa 488	FITC	485	525	35	BD	560163	1:200	0.5
TONSIL-2.4	19	5	CD66b	Alexa 555	Cy3	555	590	43	Invitrogen	12-0666-41	1:300	0.5
TONSIL-2.4	20	5	CD14	Alexa 647	Cy5	640	690	83	Abcam	ab196169	1:1000	0.5
TONSIL-2.4	21	6	DAPI_6	Hoechst 33342	DAPI	395	431	119	Cell Signaling Technology	4082S	1:1000	0.03
TONSIL-2.4	22	6	CD11b	Alexa 488	FITC	485	525	67	eBioscience	53-0196-80	1:200	0.5
TONSIL-2.4	23	6	CD68	Alexa 555	Cy3	555	590	1	CST	79594S	1:1000	0.5
TONSIL-2.4	24	6	Her2	Alexa 647	Cy5	640	690	20	BioLegend	324412	1:200	0.5
TONSIL-2.4	25	7	DAPI_7	Hoechst 33342	DAPI	395	431	119	Cell Signaling Technology	4082S	1:1000	0.03
TONSIL-2.4	26	7	PCNA	Alexa 488	FITC	485	525	72	CST	8580S	1:1'1:6'1:70	0.2
TONSIL-2.4	27	7	CD133	Alexa 555	Cy3	555	590	45	eBioscience	12-1338-41	1:3'1:3'1:3	0.5
TONSIL-2.4	28	7	CD8a	Alexa 647	Cy5	640	690	62	eBioscience	50-0008-82	1:3'1:3'1:3	0.5
TONSIL-2.4	29	8	DAPI_8	Hoechst 33342	DAPI	395	431	119	Cell Signaling Technology	4082S	1:1000	0.03
TONSIL-2.4	30	8	CD4	Alexa 488	FITC	485	525	108	R&D	FAB8165G	1:300	0.5
TONSIL-2.4	31	8	CD31	Alexa 555	Cy3	555	590	107	R&D	FAB3567P	1:100	0.5
TONSIL-2.4	32	8	CD103	Alexa 647	Cy5	640	690	24	BioLegend	350209	1:100	0.5
TONSIL-2.4	33	9	DAPI_9	Hoechst 33342	DAPI	395	431	119	Cell Signaling Technology	4082S	1:1000	0.03
TONSIL-2.4	34	9	CD15	Alexa 488	FITC	485	525	4	BioLegend	301910	1:1'1:50	0.2
TONSIL-2.4	35	9	CD80	PE	Cy3	555	590	12	BioLegend	305207	1:1'1:50	0.5
TONSIL-2.4	36	9	CD20	Alexa 647	Cy5	640	690	64	eBioscience	50-0202-80	1:1000	0.2
TONSIL-2.4	37	10	DAPI_10	Hoechst 33342	DAPI	395	431	119	Cell Signaling Technology	4082S	1:1000	0.03
TONSIL-2.4	38	10	CD11b	Alexa 488	FITC	485	525	94	Abcam	ab204271	1:300	0.5
TONSIL-2.4	39	10	Keratin	Alexa 555	Cy3	555	590	56	eBioscience	41-9003-82	1:1000	0.1
TONSIL-2.4	40	10	aSMA	Alexa 647	Cy5	640	690	65	eBioscience	50-9760-82	1:1000	0.2
TONSIL-2.4	41	11	DAPI_11	Hoechst 33342	DAPI	395	431	119	Cell Signaling Technology	4082S	1:1000	0.03
TONSIL-2.4	42	11	TDP43	Alexa 488	FITC	485	525	80	Abcam	ab193842	1:1'1:50	0.5
TONSIL-2.4	43	11	FOXO1A	Alexa 555	Cy3	555	590	95	Abcam	ab207244	1:1'1:50	0.5
TONSIL-2.4	44	11	CD138	APC	Cy5	640	690	26	BioLegend	352308	1:1'1:50	0.5
TONSIL-2.4	45	12	DAPI_12	Hoechst 33342	DAPI	395	431	119	Cell Signaling Technology	4082S	1:1000	0.03
TONSIL-2.4	46	12	IBA	Alexa 488	FITC	485	525	82	Abcam	ab195031	1:500	0.5
TONSIL-2.4	47	12	FoxP3	Alexa 555	Cy3	555	590	55	eBioscience	41-4777-82	1:1'1:50	0.5
TONSIL-2.4	48	12	CD16	Alexa 647	Cy5	640	690	114	Santa Cruz	sc-20052 AF647	1:200	0.5
TONSIL-2.5	1	1	DAPI_1	Hoechst 33342	DAPI	395	431	119	Cell Signaling Technology	4082S	1:1000	0.03
TONSIL-2.5	2	1	A488 background		FITC	485	525					0.5
TONSIL-2.5	3	1	A555 background		Cy3	555	590					0.5
TONSIL-2.5	4	1	A647 background		Cy5	640	690					0.5
TONSIL-2.5	5	2	DAPI_2	Hoechst 33342	DAPI	395	431	119	Cell Signaling Technology	4082S	1:1000	0.03
TONSIL-2.5	6	2	A488 background		FITC	485	525					0.2
TONSIL-2.5	7	2	A555 background		Cy3	555	590					0.2
TONSIL-2.5	8	2	A647 background		Cy5	640	690					0.2
TONSIL-2.5	9	3	DAPI_3	Hoechst 33342	DAPI	395	431	119	Cell Signaling Technology	4082S	1:1000	0.03
TONSIL-2.5	10	3	CD2	Alexa 488	FITC	485	525	103	Abcam	ab37212	1:100	0.5
TONSIL-2.5	11	3	A555 background		Cy3	555	590					0.5
TONSIL-2.5	12	3	GATA3	Alexa 647	Cy5	640	690	110	Thermo-Fisher	MA1-028	1:100	0.5
TONSIL-2.5	13	4	DAPI_4	Hoechst 33342	DAPI	395	431	119	Cell Signaling Technology	4082S	1:1000	0.03
TONSIL-2.5	14	4	CD2	Alexa 488	FITC	485	525	103	Abcam	ab37212	1:100	0.2
TONSIL-2.5	15	4	A555 background		Cy3	555	590					0.2
TONSIL-2.5	16	4	GATA3	Alexa 647	Cy5	640	690	110	Thermo-Fisher	MA1-028	1:100	0.2
TONSIL-2.5	17	5	DAPI_5	Hoechst 33342	DAPI	395	431	119	Cell Signaling Technology	4082S	1:1000	0.03
TONSIL-2.5	18	5	IBA	Alexa 488	FITC	485	525	82	Abcam	ab195031	1:500	0.5
TONSIL-2.5	19	5	Keratin	Alexa 555	Cy3	555	590	56	eBioscience	41-9003-82	1:1000	0.5
TONSIL-2.5	20	5	PDL1	Alexa 647	Cy5	640	690	50	CST	15005S	1:300	0.5
TONSIL-2.5	21	6	DAPI_6	Hoechst 33342	DAPI	395	431	119	Cell Signaling Technology	4082S	1:1000	0.03
TONSIL-2.5	22	6	CD11a	Alexa 488	FITC	485	525	41	eBioscience	11-0119-41	1:200	0.5
TONSIL-2.5	23	6	CD3D	Alexa 555	Cy3	555	590	97	Abcam	ab208514	1:1'1:50	0.5
TONSIL-2.5	24	6	PD1	Alexa 647	Cy5	640	690	89	abcam	ab201825	1:200	0.5
TONSIL-2.5	25	7	DAPI_7	Hoechst 33342	DAPI	395	431	119	Cell Signaling Technology	4082S	1:1000	0.03
TONSIL-2.5	26	7	GATA3	Alexa 488	FITC	485	525	35	BD	560163	1:1'1:6'1:7	0.5
TONSIL-2.5	27	7	CD68	Alexa 555	Cy3	555	590	1	CST	79594S	1:1'1:6'1:7	0.5
TONSIL-2.5	28	7	Beta-catenin	Alexa 647	Cy5	640	690	39	BioLegend	658705	1:500	0.5
TONSIL-2.5	29	8	DAPI_8	Hoechst 33342	DAPI	395	431	119	Cell Signaling Technology	4082S	1:1000	0.03
TONSIL-2.5	30	8	PCNA	Alexa 488	FITC	485	525	72	CST	8580S	1:1000	0.2
TONSIL-2.5	31	8	TIM1	Alexa 555	Cy3	555	590	27	BioLegend	353904	1:100	0.5
TONSIL-2.5	32	8	CD20	Alexa 647	Cy5	640	690	64	eBioscience	50-0202-80	1:1000	0.2
TONSIL-2.5	33	9	DAPI_9	Hoechst 33342	DAPI	395	431	119	Cell Signaling Technology	4082S	1:1000	0.03
TONSIL-2.5	34	9	CD4	Alexa 488	FITC	485	525	108	R&D	FAB8165G	1:300	0.5
TONSIL-2.5	35	9	aSMA	Alexa 555	Cy3	555	590	90	Abcam	ab202509	1:1000	0.1
TONSIL-2.5	36	9	CD45	Alexa 647	Cy5	640	690	10	BioLegend	304056	1:300	0.5
TONSIL-2.5	37	10	DAPI_10	Hoechst 33342	DAPI	395	431	119	Cell Signaling Technology	4082S	1:1000	0.03
TONSIL-2.5	38	10	CD19	Alexa 488	FITC	485	525	84	Abcam	ab196468	1:200	0.5
TONSIL-2.5	39	10	pH2AX	Alexa 555	Cy3	555	590	36	BioLegend	613412	1:300	0.2
TONSIL-2.5	40	10	RunX3	Alexa 647	Cy5	640	690	66	eBioscience	50-9817-80	1:200	0.5
TONSIL-2.5	41	11	DAPI_11	Hoechst 33342	DAPI	395	431	119	Cell Signaling Technology	4082S	1:1000	0.03
TONSIL-2.5	42	11	CD163	Alexa 488	FITC	485	525	101	Abcam	ab218293	1:300	0.5
TONSIL-2.5	43	11	CD66b	Alexa 555	Cy3	555	590	43	Thermo-Fisher	12-0666-41	1:100	0.5
TONSIL-2.5	44	11	Ki67	Alexa 647	Cy5	640	690	25	BioLegend	350509	1:200	0.5
TONSIL-2.5	45	12	DAPI_12	Hoechst 33342	DAPI	395	431	119	Cell Signaling Technology	4082S	1:1000	0.03
TONSIL-2.5	46	12	LaminA/C	Alexa 488	FITC	485	525	73	CST	8617S	1:300	0.5
TONSIL-2.5	47	12	NFATc1	Alexa 555	Cy3	555	590	38	BioLegend	649605	1:200	0.5
TONSIL-2.5	48	12	CD14	Alexa 647	Cy5	640	690	83	Abcam	ab196169	1:1000	0.5
TONSIL-2.6	1	1	DAPI_1	Hoechst 33342	DAPI	395	431	119	Cell Signaling Technology	4082S	1:1000	0.03
TONSIL-2.6	2	1	A488 background		FITC	485	525					0.5
TONSIL-2.6	3	1	A555 background		Cy3	555	590					0.5
TONSIL-2.6	4	1	A647 background		Cy5	640	690					0.5
TONSIL-2.6	5	2	DAPI_2	Hoechst 33342	DAPI	395	431	119	Cell Signaling Technology	4082S	1:1000	0.03
TONSIL-2.6	6	2	A488 background		FITC	485	525					0.2
TONSIL-2.6	7	2	A555 background		Cy3	555	590					0.2
TONSIL-2.6	8	2	A647 background		Cy5	640	690					0.2
TONSIL-2.6	9	3	DAPI_3	Hoechst 33342	DAPI	395	431	119	Cell Signaling Technology	4082S	1:1000	0.03
TONSIL-2.6	10	3	Axl	Alexa 488	FITC	485	525	74	CST	8661S	1:300	0.5
TONSIL-2.6	11	3	A555 background		Cy3	555	590					0.5
TONSIL-2.6	12	3	IDO	Alexa 647	Cy5	640	690	111	EMD-Millipore	MAB10009	1:100	0.5
TONSIL-2.6	13	4	DAPI_4	Hoechst 33342	DAPI	395	431	119	Cell Signaling Technology	4082S	1:1000	0.03
TONSIL-2.6	14	4	Axl	Alexa 488	FITC	485	525	74	CST	8661S	1:300	0.2
TONSIL-2.6	15	4	A555 background		Cy3	555	590					0.2
TONSIL-2.6	16	4	IDO	Alexa 647	Cy5	640	690	111	EMD-Millipore	MAB10009	1:100	0.2
TONSIL-2.6	17	5	DAPI_5	Hoechst 33342	DAPI	395	431	119	Cell Signaling Technology	4082S	1:1000	0.03
TONSIL-2.6	18	5	TIM3	Alexa 488	FITC	485	525	69	CST	54669S	1:200	0.5
TONSIL-2.6	19	5	Her2	Alexa 555	Cy3	555	590	57	eBioscience	41-9757-80	1:300	0.5
TONSIL-2.6	20	5	CD8a	Alexa 647	Cy5	640	690	62	eBioscience	50-0008-82	1:200	0.5
TONSIL-2.6	21	6	DAPI_6	Hoechst 33342	DAPI	395	431	119	Cell Signaling Technology	4082S	1:1000	0.03
TONSIL-2.6	22	6	CD123	Alexa 488	FITC	485	525	16	BioLegend	306035	1:200	0.5
TONSIL-2.6	23	6	FoxP3	Alexa 555	Cy3	555	590	55	eBioscience	41-4777-82	1:1'1:50	0.5
TONSIL-2.6	24	6	CD20	Alexa 647	Cy5	640	690	64	eBioscience	50-0202-80	1:1000	0.2
TONSIL-2.6	25	7	DAPI_7	Hoechst 33342	DAPI	395	431	119	Cell Signaling Technology	4082S	1:1000	0.03
TONSIL-2.6	26	7	CD163	Alexa 488	FITC	485	525	101	Abcam	ab218293	1:500	0.5
TONSIL-2.6	27	7	NFATc1	Alexa 555	Cy3	555	590	38	BioLegend	649605	1:3'1:3'1:3	0.5
TONSIL-2.6	28	7	ABCC1	Alexa 647	Cy5	640	690	32	BioLegend	370203	1:500	0.5
TONSIL-2.6	29	8	DAPI_8	Hoechst 33342	DAPI	395	431	119	Cell Signaling Technology	4082S	1:1000	0.03
TONSIL-2.6	30	8	CD11b	Alexa 488	FITC	485	525	94	Abcam	ab204271	1:300	0.5
TONSIL-2.6	31	8	CD3D	Alexa 555	Cy3	555	590	97	Abcam	ab208514	1:1'1:50	0.5
TONSIL-2.6	32	8	IBA1	Alexa 647	Cy5	640	690	104	Bioss	AIF1	1:100	0.5
TONSIL-2.6	33	9	DAPI_9	Hoechst 33342	DAPI	395	431	119	Cell Signaling Technology	4082S	1:1000	0.03
TONSIL-2.6	34	9	CD11b	Alexa 488	FITC	485	525	67	eBioscience	53-0196-80	1:200	0.5
TONSIL-2.6	35	9	CD68	Alexa 555	Cy3	555	590	1	CST	79594S	1:1000	0.5
TONSIL-2.6	36	9	CD206	Alexa 647	Cy5	640	690	18	BioLegend	321116	1:1'1:50	0.5
TONSIL-2.6	37	10	DAPI_10	Hoechst 33342	DAPI	395	431	119	Cell Signaling Technology	4082S	1:1000	0.03
TONSIL-2.6	38	10	IBA	Alexa 488	FITC	485	525	82	Abcam	ab195031	1:500	0.5
TONSIL-2.6	39	10	pH3	Alexa 555	Cy3	555	590	52	CST	3475S	1:1000	0.1
TONSIL-2.6	40	10	Ki67	Alexa 647	Cy5	640	690	25	BioLegend	350509	1:1000	0.5
TONSIL-2.6	41	11	DAPI_11	Hoechst 33342	DAPI	395	431	119	Cell Signaling Technology	4082S	1:1000	0.03
TONSIL-2.6	42	11	GATA3	Alexa 488	FITC	485	525	35	BD	560163	1:100	0.5
TONSIL-2.6	43	11	VEGFR2	PE	Cy3	555	590	46	CST	12634S	1:1'1:50	0.2
TONSIL-2.6	44	11	IRF1	Alexa 647	Cy5	640	690	49	CST	14105S	1:200	0.5
TONSIL-2.6	45	12	DAPI_12	Hoechst 33342	DAPI	395	431	119	Cell Signaling Technology	4082S	1:1000	0.03
TONSIL-2.6	46	12	PCNA	Alexa 488	FITC	485	525	72	CST	8580S	1:1000	0.2
TONSIL-2.6	47	12	CD11c	Alexa 555	Cy3	555	590	58	eBioscience	41-9761-80	1:200	0.5
TONSIL-2.6	48	12	CD45	Alexa 647	Cy5	640	690	10	BioLegend	304056	1:300	0.5
TONSIL-2.7	1	1	DAPI_1	Hoechst 33342	DAPI	395	431	119	Cell Signaling Technology	4082S	1:1000	0.03
TONSIL-2.7	2	1	A488 background		FITC	485	525					0.5
TONSIL-2.7	3	1	A555 background		Cy3	555	590					0.5
TONSIL-2.7	4	1	A647 background		Cy5	640	690					0.5
TONSIL-2.7	5	2	DAPI_2	Hoechst 33342	DAPI	395	431	119	Cell Signaling Technology	4082S	1:1000	0.03
TONSIL-2.7	6	2	A488 background		FITC	485	525					0.2
TONSIL-2.7	7	2	A555 background		Cy3	555	590					0.2
TONSIL-2.7	8	2	A647 background		Cy5	640	690					0.2
TONSIL-2.7	9	3	DAPI_3	Hoechst 33342	DAPI	395	431	119	Cell Signaling Technology	4082S	1:1000	0.03
TONSIL-2.7	10	3	STING	Alexa 488	FITC	485	525	48	CST	13647S	1:100	0.5
TONSIL-2.7	11	3	A555 background		Cy3	555	590					0.5
TONSIL-2.7	12	3	CD1c	Alexa 647	Cy5	640	690	75	Abcam	ab156708	1:200	0.5
TONSIL-2.7	13	4	DAPI_4	Hoechst 33342	DAPI	395	431	119	Cell Signaling Technology	4082S	1:1000	0.03
TONSIL-2.7	14	4	STING	Alexa 488	FITC	485	525	48	CST	13647S	1:100	0.2
TONSIL-2.7	15	4	A555 background		Cy3	555	590					0.2
TONSIL-2.7	16	4	CD1c	Alexa 647	Cy5	640	690	75	Abcam	ab156708	1:200	0.2
TONSIL-2.7	17	5	DAPI_5	Hoechst 33342	DAPI	395	431	119	Cell Signaling Technology	4082S	1:1000	0.03
TONSIL-2.7	18	5	CD11b	Alexa 488	FITC	485	525	67	eBioscience	53-0196-80	1:300	0.5
TONSIL-2.7	19	5	CD45R	Alexa 555	Cy3	555	590	53	invitrogen	41-0452-80	1:300	0.5
TONSIL-2.7	20	5	CD25	Alexa 647	Cy5	640	690	7	BioLegend	302617	1:1'1:50	0.5
TONSIL-2.7	21	6	DAPI_6	Hoechst 33342	DAPI	395	431	119	Cell Signaling Technology	4082S	1:1000	0.03
TONSIL-2.7	22	6	CD163	Alexa 488	FITC	485	525	101	Abcam	ab218293	1:300	0.5
TONSIL-2.7	23	6	CD1c	Alexa 555	Cy3	555	590	21	BioLegend	331505	1:200	0.5
TONSIL-2.7	24	6	CD8a	Alexa 647	Cy5	640	690	62	eBioscience	50-0008-82	1:200	0.5
TONSIL-2.7	25	7	DAPI_7	Hoechst 33342	DAPI	395	431	119	Cell Signaling Technology	4082S	1:1000	0.03
TONSIL-2.7	26	7	IBA	Alexa 488	FITC	485	525	82	Abcam	ab195031	1:8'1:3'1:3	0.5
TONSIL-2.7	27	7	Keratin	Alexa 555	Cy3	555	590	56	eBioscience	41-9003-82	1:1'1:6'1:70	0.1
TONSIL-2.7	28	7	CD45	Alexa 647	Cy5	640	690	10	BioLegend	304056	1:500	0.5
TONSIL-2.7	29	8	DAPI_8	Hoechst 33342	DAPI	395	431	119	Cell Signaling Technology	4082S	1:1000	0.03
TONSIL-2.7	30	8	BRD7	Alexa 488	FITC	485	525	105	Aviva	ARP39018-P050	1:100	0.5
TONSIL-2.7	31	8	Beta-Tubulin	Alexa 555	Cy3	555	590	51	CST	2116S	1:300	0.5
TONSIL-2.7	32	8	CD14	Alexa 647	Cy5	640	690	83	Abcam	ab196169	1:1000	0.5
TONSIL-2.7	33	9	DAPI_9	Hoechst 33342	DAPI	395	431	119	Cell Signaling Technology	4082S	1:1000	0.03
TONSIL-2.7	34	9	CD16	Alexa 488	FITC	485	525	5	BioLegend	302019	1:1'1:50	0.5
TONSIL-2.7	35	9	FoxP3	Alexa 555	Cy3	555	590	55	eBioscience	41-4777-82	1:1'1:50	0.5
TONSIL-2.7	36	9	CD134	Alexa 647	Cy5	640	690	23	BioLegend	350018	1:1'1:50	0.5
TONSIL-2.7	37	10	DAPI_10	Hoechst 33342	DAPI	395	431	119	Cell Signaling Technology	4082S	1:1000	0.03
TONSIL-2.7	38	10	CD4	Alexa 488	FITC	485	525	108	R&D	FAB8165G	1:300	0.5
TONSIL-2.7	39	10	CD11c	Alexa 555	Cy3	555	590	58	eBioscience	41-9761-80	1:200	0.5
TONSIL-2.7	40	10	CD20	Alexa 647	Cy5	640	690	64	eBioscience	50-0202-80	1:1000	0.2
TONSIL-2.7	41	11	DAPI_11	Hoechst 33342	DAPI	395	431	119	Cell Signaling Technology	4082S	1:1000	0.03
TONSIL-2.7	42	11	Fibronectin	Alexa 488	FITC	485	525	85	Abcam	ab198933	1:1000	0.5
TONSIL-2.7	43	11	pAur	Alexa 555	Cy3	555	590	47	CST	13464S	1:200	0.5
TONSIL-2.7	44	11	STING	Alexa 647	Cy5	640	690	86	Abcam	ab198952	1:1'1:50	0.2
TONSIL-2.7	45	12	DAPI_12	Hoechst 33342	DAPI	395	431	119	Cell Signaling Technology	4082S	1:1000	0.03
TONSIL-2.7	46	12	CD11b	Alexa 488	FITC	485	525	94	Abcam	ab204271	1:300	0.5
TONSIL-2.7	47	12	CD3D	Alexa 555	Cy3	555	590	97	Abcam	ab208514	1:1'1:50	0.5
TONSIL-2.7	48	12	PD1	Alexa 647	Cy5	640	690	89	Abcam	ab201825	1:200	0.5
TONSIL-2.8	1	1	DAPI_1	Hoechst 33342	DAPI	395	431	119	Cell Signaling Technology	4082S	1:1000	0.03
TONSIL-2.8	2	1	A488 background		FITC	485	525					0.5
TONSIL-2.8	3	1	A555 background		Cy3	555	590					0.5
TONSIL-2.8	4	1	A647 background		Cy5	640	690					0.5
TONSIL-2.8	5	2	DAPI_2	Hoechst 33342	DAPI	395	431	119	Cell Signaling Technology	4082S	1:1000	0.03
TONSIL-2.8	6	2	A488 background		FITC	485	525					0.2
TONSIL-2.8	7	2	A555 background		Cy3	555	590					0.2
TONSIL-2.8	8	2	A647 background		Cy5	640	690					0.2
TONSIL-2.8	9	3	DAPI_3	Hoechst 33342	DAPI	395	431	119	Cell Signaling Technology	4082S	1:1000	0.03
TONSIL-2.8	10	3	CD69	Alexa 488	FITC	485	525	92	Abcam	ab202909	1:100	0.5
TONSIL-2.8	11	3	A555 background		Cy3	555	590					0.5
TONSIL-2.8	12	3	RORyT	Alexa 647	Cy5	640	690	112	EMD-Millipore	MABF81	1:50	0.5
TONSIL-2.8	13	4	DAPI_4	Hoechst 33342	DAPI	395	431	119	Cell Signaling Technology	4082S	1:1000	0.03
TONSIL-2.8	14	4	CD69	Alexa 488	FITC	485	525	92	Abcam	ab202909	1:100	0.2
TONSIL-2.8	15	4	A555 background		Cy3	555	590					0.2
TONSIL-2.8	16	4	RORyT	Alexa 647	Cy5	640	690	112	EMD-Millipore	MABF81	1:50	0.2
TONSIL-2.8	17	5	DAPI_5	Hoechst 33342	DAPI	395	431	119	Cell Signaling Technology	4082S	1:1000	0.03
TONSIL-2.8	18	5	CD163	Alexa 488	FITC	485	525	101	Abcam	ab218293	1:300	0.5
TONSIL-2.8	19	5	CD11c	Alexa 555	Cy3	555	590	58	eBioscience	41-9761-80	1:200	0.5
TONSIL-2.8	20	5	CD45	Alexa 647	Cy5	640	690	10	BioLegend	304056	1:300	0.5
TONSIL-2.8	21	6	DAPI_6	Hoechst 33342	DAPI	395	431	119	Cell Signaling Technology	4082S	1:1000	0.03
TONSIL-2.8	22	6	IBA	Alexa 488	FITC	485	525	82	Abcam	ab195031	1:500	0.5
TONSIL-2.8	23	6	CD11a	Alexa 555	Cy3	555	590	3	BioLegend	301207	1:200	0.5
TONSIL-2.8	24	6	CD3	Alexa 647	Cy5	640	690	2	BioLegend	300422	1:200	0.5
TONSIL-2.8	25	7	DAPI_7	Hoechst 33342	DAPI	395	431	119	Cell Signaling Technology	4082S	1:1000	0.03
TONSIL-2.8	26	7	TIM3	Alexa 488	FITC	485	525	69	CST	54669S	1:3'1:3'1:3	0.5
TONSIL-2.8	27	7	CD3D	Alexa 555	Cy3	555	590	97	Abcam	ab208514	1:2'1:50	0.5
TONSIL-2.8	28	7	PDL1	Alexa 647	Cy5	640	690	50	CST	15005S	1:500	0.5
TONSIL-2.8	29	8	DAPI_8	Hoechst 33342	DAPI	395	431	119	Cell Signaling Technology	4082S	1:1000	0.03
TONSIL-2.8	30	8	GATA3	Alexa 488	FITC	485	525	35	BD	560163	1:100	0.5
TONSIL-2.8	31	8	FoxP3	Alexa 555	Cy3	555	590	55	eBioscience	41-4777-82	1:1'1:50	0.5
TONSIL-2.8	32	8	Annexin V	Alexa 647	Cy5	640	690	37	BioLegend	640911	1:1'1:50	0.5
TONSIL-2.8	33	9	DAPI_9	Hoechst 33342	DAPI	395	431	119	Cell Signaling Technology	4082S	1:1000	0.03
TONSIL-2.8	34	9	PCNA	Alexa 488	FITC	485	525	72	CST	8580S	1:1000	0.2
TONSIL-2.8	35	9	Keratin	Alexa 555	Cy3	555	590	56	eBioscience	41-9003-82	1:1000	0.1
TONSIL-2.8	36	9	CD14	Alexa 647	Cy5	640	690	83	Abcam	ab196169	1:1000	0.5
TONSIL-2.8	37	10	DAPI_10	Hoechst 33342	DAPI	395	431	119	Cell Signaling Technology	4082S	1:1000	0.03
TONSIL-2.8	38	10	CD38	Alexa 488	FITC	485	525	9	BioLegend	303511	1:1'1:50	0.5
TONSIL-2.8	39	10	CD68	Alexa 555	Cy3	555	590	1	CST	79594S	1:1000	0.5
TONSIL-2.8	40	10	CD8a	Alexa 647	Cy5	640	690	114	eBioscience	50-0008-82	1:200	0.5
TONSIL-2.8	41	11	DAPI_11	Hoechst 33342	DAPI	395	431	119	Cell Signaling Technology	4082S	1:1000	0.03
TONSIL-2.8	42	11	S100a	Alexa 488	FITC	485	525	96	Abcam	ab207367	1:1'1:50	0.1
TONSIL-2.8	43	11	SQSTM1	Alexa 555	Cy3	555	590	93	Abcam	ab203430	1:1'1:50	0.5
TONSIL-2.8	44	11	Ki67	Alexa 647	Cy5	640	690	44	CST	12075S	1:300	0.05
TONSIL-2.8	45	12	DAPI_12	Hoechst 33342	DAPI	395	431	119	Cell Signaling Technology	4082S	1:1000	0.03
TONSIL-2.8	46	12	EGFR	Alexa 488	FITC	485	525	70	CST	5616S	1:500	0.5
TONSIL-2.8	47	12	aSMA	Alexa 555	Cy3	555	590	90	Abcam	ab202509	1:1000	0.1
TONSIL-2.8	48	12	CD20	Alexa 647	Cy5	640	690	64	eBioscience	50-0202-80	1:1000	0.2

### Sheet: Table 5
Table 5: Description of Features
Feature	Description
FieldID	Split 6000 x 6000 field cells were segmented from
CellId	Unique cell identifier in a specific image
DAPI1	Log-transformed mean intensity of pixels covered by segmentation for specified marker
A488background1	Log-transformed mean intensity of pixels covered by segmentation for specified marker
A555background1	Log-transformed mean intensity of pixels covered by segmentation for specified marker
A647background1	Log-transformed mean intensity of pixels covered by segmentation for specified marker
DAPI2	Log-transformed mean intensity of pixels covered by segmentation for specified marker
A488background2	Log-transformed mean intensity of pixels covered by segmentation for specified marker
A555background2	Log-transformed mean intensity of pixels covered by segmentation for specified marker
A647background2	Log-transformed mean intensity of pixels covered by segmentation for specified marker
DAPI3	Log-transformed mean intensity of pixels covered by segmentation for specified marker
A488background3	Log-transformed mean intensity of pixels covered by segmentation for specified marker
LAG3	Log-transformed mean intensity of pixels covered by segmentation for specified marker
ARL13B	Log-transformed mean intensity of pixels covered by segmentation for specified marker
DAPI4	Log-transformed mean intensity of pixels covered by segmentation for specified marker
KI67	Log-transformed mean intensity of pixels covered by segmentation for specified marker
KERATIN	Log-transformed mean intensity of pixels covered by segmentation for specified marker
PD1	Log-transformed mean intensity of pixels covered by segmentation for specified marker
DAPI5	Log-transformed mean intensity of pixels covered by segmentation for specified marker
CD45RB	Log-transformed mean intensity of pixels covered by segmentation for specified marker
CD3D	Log-transformed mean intensity of pixels covered by segmentation for specified marker
PDL1	Log-transformed mean intensity of pixels covered by segmentation for specified marker
DAPI6	Log-transformed mean intensity of pixels covered by segmentation for specified marker
CD4	Log-transformed mean intensity of pixels covered by segmentation for specified marker
CD45	Log-transformed mean intensity of pixels covered by segmentation for specified marker
CD8A	Log-transformed mean intensity of pixels covered by segmentation for specified marker
DAPI7	Log-transformed mean intensity of pixels covered by segmentation for specified marker
CD163	Log-transformed mean intensity of pixels covered by segmentation for specified marker
CD68	Log-transformed mean intensity of pixels covered by segmentation for specified marker
CD14	Log-transformed mean intensity of pixels covered by segmentation for specified marker
DAPI8	Log-transformed mean intensity of pixels covered by segmentation for specified marker
CD11B	Log-transformed mean intensity of pixels covered by segmentation for specified marker
FOXP3	Log-transformed mean intensity of pixels covered by segmentation for specified marker
CD21	Log-transformed mean intensity of pixels covered by segmentation for specified marker
DAPI9	Log-transformed mean intensity of pixels covered by segmentation for specified marker
IBA1	Log-transformed mean intensity of pixels covered by segmentation for specified marker
ASMA	Log-transformed mean intensity of pixels covered by segmentation for specified marker
CD20	Log-transformed mean intensity of pixels covered by segmentation for specified marker
DAPI10	Log-transformed mean intensity of pixels covered by segmentation for specified marker
CD19	Log-transformed mean intensity of pixels covered by segmentation for specified marker
GFAP	Log-transformed mean intensity of pixels covered by segmentation for specified marker
GTUBULIN	Log-transformed mean intensity of pixels covered by segmentation for specified marker
DAPI11	Log-transformed mean intensity of pixels covered by segmentation for specified marker
LAMINAC	Log-transformed mean intensity of pixels covered by segmentation for specified marker
BANF1	Log-transformed mean intensity of pixels covered by segmentation for specified marker
LAMINB	Log-transformed mean intensity of pixels covered by segmentation for specified marker
Area	Matlab regionprops function: "Actual number of pixels in the region, returned as a scalar."
Eccentricity	Matlab regionprops function: "Eccentricity of the ellipse that has the same second-moments as the region, returned as a scalar. The eccentricity is the ratio of the distance between the foci of the ellipse and its major axis length. The value is between 0 and 1. (0 and 1 are degenerate cases. An ellipse whose eccentricity is 0 is actually a circle, while an ellipse whose eccentricity is 1 is a li…
Solidity	Matlab regionprops function: "Proportion of the pixels in the convex hull that are also in the region, returned as a scalar. Computed as Area/ConvexArea."
Extent	Matlab regionprops function: "Ratio of pixels in the region to pixels in the total bounding box, returned as a scalar. Computed as the Area divided by the area of the bounding box."
EulerNumber	Matlab regionprops function: "Number of objects in the region minus the number of holes in those objects, returned as a scalar. This property is supported only for 2-D label matrices. regionprops uses 8-connectivity to compute the Euler number measurement."
Perimeter	Matlab regionprops function: "Distance around the boundary of the region returned as a scalar. regionprops computes the perimeter by calculating the distance between each adjoining pair of pixels around the border of the region."
MajorAxisLength	Matlab regionprops function: "Length (in pixels) of the major axis of the ellipse that has the same normalized second central moments as the region, returned as a scalar."
MinorAxisLength	Matlab regionprops function: "Length (in pixels) of the minor axis of the ellipse that has the same normalized second central moments as the region, returned as a scalar."
Orientation	Matlab regionprops function: "Angle between the x-axis and the major axis of the ellipse that has the same second-moments as the region, returned as a scalar. The value is in degrees, ranging from -90 degrees to 90 degrees."
X_position	X-position of the centroid calculated as the center of mass of the cell.
Y_position	Y-position of the centroid calculated as the center of mass of the cell.
Percent_Touching	CellProfiler2.0 function: "Percent of the object’s boundary pixels that touch neighbors, after the objects have been expanded to the specified distance."
Number_Neighbors	Number of neighboring cells in a specified pixel extension.
neighbor_*	Cell identifier for all neighboring cells in a specified pixel extension.

### Sheet: Table 6
Table 6: Script Annotation
Script File Name	Programming Language	Description
imagej_basic_ashlar.py	Python	Script used to run BaSiC and ASHLAR algorithms.
run_ashlar_csv_batch.py	Python	Script used to run imagej_basic_ashlar.py for multiple samples in a batch
ome_to_individual_tiff.m	MATLAB	Script used to extract, rename, and save the highest resolution TIFF images for each marker from the OME-TIFF file
split_ome_tiff.m	MATLAB	Script used to generate 6000x6000 pixel split regions and 250x250 pixel cropped regions from ome.tiff file
convert_slices_from_Z_to_X.ijm	ImageJ	Script used to convert image slices of cropped regions and training regions from Z to X for compatibility with ilastik
segment_from_ilastik_LUNG-1-LN.m	MATLAB	Script used to generate segmentation masks from ilastik probability masks for LUNG-1-LN
segment_from_ilastik_LUNG-2-BR.m	MATLAB	Script used to generate segmentation masks from ilastik probability masks for LUNG-2-BR
segment_from_ilastik_LUNG-3-PR.m	MATLAB	Script used to generate segmentation masks from ilastik probability masks for LUNG-3-PR
segment_from_ilastik_TONSIL-1.m	MATLAB	Script used to generate segmentation masks from ilastik probability masks for TONSIL-1
combined_to_master_table	MATLAB	Script used to convert histoCAT tables from each split region into a master table for each sample
